# Development of a yeast whole-cell biocatalyst for MHET conversion into terephthalic acid and ethylene glycol

**DOI:** 10.1101/2022.10.30.514423

**Authors:** Raphael Loll-Krippleber, Victoria Sajtovich, Michael W. Ferguson, Brandon Ho, Brandon J. Payliss, Joseph Bellissimo, Sydney Peters, Haley D. M. Wyatt, Grant W. Brown

## Abstract

**Background:** Over the 70 years since the introduction of plastic into everyday items, plastic waste has become an increasing problem. With over 360 million tonnes of plastics produced every year, solutions for plastic recycling and plastic waste reduction are sorely needed. Recently, multiple enzymes capable of degrading PET (polyethylene teraphthalate) plastic have been identified and engineered. In particular, the enzymes PETase and MHETase from *Ideonella sakaiensis* depolymerize PET into the two building blocks used for its synthesis, ethylene glycol (EG) and terephthalic acid (TPA). Importantly, EG and TPA can be re-used for PET synthesis allowing complete and sustainable PET recycling.

**Results:** In this study, we used *Saccharomyces cerevisiae* as a platform to develop a whole-cell catalyst expressing the MHETase enzyme, which converts MHET (monohydroxyethyl terephthalate) into TPA and EG. We assessed six expression architectures and identified those resulting in efficient MHETase expression on the yeast cell surface. We show that the MHETase whole-cell catalyst has activity comparable to recombinant MHETase purified from *Escherichia coli*. Finally, we demonstrate that surface displayed MHETase is stable to pH, temperature, and for at least 12 days at room temperature.

**Conclusions:** We demonstrate the feasibility of using *S. cerevisiae* as a platform for the expression and surface display of PET degrading enzymes and predict that the whole-cell catalyst will viable alternatives to protein purification-based approaches for plastic degradation.
