## Supplementary material for "Development of a yeast whole-cell biocatalyst for MHET conversion into terephthalic acid and ethylene glycol": Source Data

### Sheet: GFP calibration
Dataset S1. GFP calibration set
strain	median molecules/cell	normalized GFP
DHY213	0	1	1	1	1	1	1	1	1	1	1
PEX21::GFP	2268	1.83	1.71	0.93	1.43859	1.39807	1.22109	1.47639	1.6032	1.30254	2.79967
FMP23::GFP	2580	1.37	1.48	1.1	1.27056	1.89957	1.06351	0.45694	1.31786	1.4603	nd
MDL2::GFP	2654	1.97	2.66	0.46	1.53118	2.19606	2.44186	1.49744	nd	nd	nd
PER1::GFP	2715	3.43	4.13	0.46	2.17329	3.97652	2.77663	1.76718	nd	nd	nd
LPX1::GFP	2891	2.78	3.76	0.4	1.75009	4.21216	1.47189	0.94386	nd	nd	nd
YML007C-A::GFP	3831	1.73	1.32	0.9	1.41205	1.71589	1.01075	1.32101	nd	nd	nd
RAI1::GFP	3843	1.62	1.41	0.81	1.07228	1.57167	1.20076	0.975076	nd	nd	nd
SPI1::GFP	4389	1.61	2.04	0.87	1.4293	1.82063	1.72395	1.65476	nd	nd	nd
RTG2::GFP	4851	1.84	1.48	1.04	1.32956	1.76181	1.60315	2.01367	1.21351	1.27462	nd
MOT2::GFP	4967	1.77	1.41	1.17	1.16492	1.51614	1.10917	0.911776	1.3923	1.40636	nd
RRP15::GFP	6495	1.23	1.57	1.57	1.44707	1.77636	1.03057	0.484683	1.16103	1.17677	nd
RET2::GFP	10752	2.27	3.01	1.26	3.00902	7.18642	4.5022	3.45063	1.9175	1.48327	nd
GCN20::GFP	13923	2.23	2.95	1.99	2.84136	3.20279	2.28652	2.33846	2.80614	8.38071	nd
RPC40::GFP	14336	2.24	3.14	0.78	2.8567	5.80671	2.10563	2.20253	2.76272	2.57092	nd
OLA1::GFP	38234	4.14	6.59	2.46	3.98705	nd	6.05691	5.31108	4.04754	5.00822	nd
RPL2A::GFP	51078	3.49	5.96	2.99	4.77847	5.97439	4.53322	4.43616	4.2233	5.0513	nd
PMP2::GFP	61354	6.41	6.47	3.52	6.60272	5.13174	4.35932	3.6093	4.6829	4.8924	nd
TEF2::GFP	532551	24	54.56	28.3	39.2469	40.6157	39.5032	31.7678	29.4005	37.6608	66.9312
TEF1::GFP	533920	21.98	56.71	nd	37.3735	52.5382	55.2607	32.6357	39.0721	35.4017	40.4667
TDH3::GFP	746358	nd	92.3	nd	51.8365	47.0821	45.0213	31.4059	44.2602	40.724	68.973
HTB2::GFP	101430	nd	nd	nd	1.58422	2.87673	0.814056	1.17003	0.994376	1.23033	nd
NEW1::GFP	25729	2.09	1.62	0.77	1.3235	1.59736	1.13877	1.33184	1.18293	1.39179	nd
ARB1::GFP	32089	2.08	2.65	2.83	2.66319	2.72349	2.07871	1.79136	2.78793	3.09897	nd
STM1::GFP	70456	7.11	9.06	5.84	8.89127	8.36801	7.98166	5.89062	13.2205	11.4992	3.33538
TIF2::GFP	92322	7.98	11.23	5.18	9.28155	13.0384	10.896	12.2177	9.02121	10.5895	nd
RPP1A::GFP	134732	12.29	16.54	nd	11.5545	16.1136	10.0469	10.9831	13.816	14.1155	26.5071
RPS1B::GFP	107000	nd	nd	nd	14.0219	13.7705	11.3395	8.58155	13.2248	14.8925	nd
SSA2::GFP	229625	nd	nd	nd	38.9884	35.0836	23.3151	24.8298	28.8691	30.1372	23.7731
SSA1::GFP	255901	nd	nd	nd	81.988	68.62	49.644	61.5826	17.6889	21.8922	nd
PDC1::GFP	581219	nd	nd	nd	62.098	66.1702	31.0835	37.2691	33.8674	47.3123	nd

### Sheet: Abundance
Dataset S2. Chimera abundance
Chimera	construct architecture	strain ID	Normalized GFP fluorescence per cell										Molecules per cell [= (normalized msGFP ÷ 7.21e-5) - 1.66]										Concentration for 1e8 cells/ml (nM)
CCW12	OST1::msGFP::CCW12	RLKY230	3.22439	5.8263	4.99464	4.59916	5.89736	4.11583	4.7277				44719.4	80806.9	69272.1	63787	81792.6	57083.4	65569.7				7.42601	13.4186	11.5032	10.5923	13.5823	9.47914	10.8884
TIP1	OST1::msGFP::TIP1	RLKY231	7.3078	15.0328	9.76546	15.8113	15.1466	9.02277	9.26206				101355	208498	135442	219296	210076	125141	128460				16.8307	34.6227	22.4911	36.4158	34.8847	20.7806	21.3317
CWP2	OST1::msGFP::CWP2	RLKY232	13.9674	33.965	24.5957	27.9315	26.9216	18.706	10.3296				193721	471080	341132	387398	373391	259443	143266				32.1688	78.2265	56.6476	64.3304	62.0045	43.0826	23.7904
AGA2	OST1::msGFP::AGA2	RLKY234	6.65206	13.3445	13.6253	15.084	12.784	11.3206	4.92017				92259.9	185081	188976	209208	177308	157011	68239.3				15.3205	30.7342	31.3809	34.7407	29.4433	26.073	11.3317
CIS3	OST1::msGFP::CIS3	RLKY235	13.5714	25.6866	27.1795	20.7044	28.4668	15.9142	18.6884				188229	356262	376968	287161	394822	220722	259200				31.2569	59.16	62.5985	47.6853	65.5633	36.6526	43.0422
SED1	OST1::msGFP::SED1	RLKY229	5.19996	10.7626	6.71941	15.9059	10.1981	7.55916	5.71994				72119.9	149272	93194	220607	141443	104841	79331.7				11.9761	24.7878	15.4756	36.6335	23.4877	17.4097	13.1736
M+AGA2	OST1::MHETase::msGFP::AGA2	RLKY224	6.41716	12.3689	8.87267	11.8247	10.1316	9.2192	10.1168		10.1691		89001.9	171551	123059	164002	140520	127865	140315		141040		14.7795	28.4874	20.4349	27.2339	23.3345	21.233	23.3004		23.4208
M+CCW12	OST1::MHETase::msGFP::CCW12	RLKY225	4.57155	7.75322	6.05842	6.32177	7.21326	7.25102	9.11696		8.05452		63404.1	107533	84026.4	87678.9	100043	100567	126447		111712		10.5287	17.8566	13.9532	14.5598	16.613	16.7	20.9975		18.5506
M+CIS3	OST1::MHETase::msGFP::CIS3	RLKY226	8.16445	15.4431	9.11613	13.8475	11.7738	9.12472	9.57024		9.20428		113236	214188	126436	192058	163297	126555	132734		127658		18.8038	35.5675	20.9956	31.8928	27.1168	21.0154	22.0415		21.1986
M+TIP1	OST1::MHETase::msGFP::TIP1	RLKY227	4.04465	7.71681	6.28054	5.62511	7.04262	6.461	8.844	6.37	8.20367		56096.1	107028	87107	78016.5	97676.9	89609.9	122661	88347.9	113780		9.3152	17.7728	14.4648	12.9552	16.22	14.8804	20.3689	14.6708	18.8941
M+CWP2	OST1::MHETase::msGFP::CWP2	RLKY228	5.29156	9.61553	6.54274	6.48859	8.38484	9.66686	8.76824		9.27255		73390.3	133362	90743.7	89992.6	116293	134074	121610		128605		12.187	22.1458	15.0687	14.944	19.3113	22.2641	20.1944		21.3559
M+SED1	OST1::MHETase::msGFP::SED1	RLKY244	6.02872	9.53073	6.29836	8.55635	8.37143	7.33888	7.56282		7.18637		83614.5	132186	87354.3	118672	116107	101786	104892		99670.5		13.8848	21.9505	14.5059	19.7064	19.2805	16.9023	17.4181		16.5511
intra-M	MHETase::msGFP	RLKY245	6.63416	20.1775	16.0025	11.641	17.2591	8.28881	13.7003	8.84494	13.4874		92011.6	279853	221948	161455	239375	114961	190016	122674	187064		15.2792	46.4718	36.8561	26.8108	39.7502	19.0902	31.5536	20.371	31.0634
secreted-M	OST1::MHETase::msGFP	RLKY247	12.1421	15.1632	8.03831								168405	210306	111487								27.9649	34.9229	18.5132
t-test p-value (-/+ M)
unpaired, two-tailed
0.00291462	M+AGA2
0.00205543	M+CCW12
0.000368941	M+CIS3
0.437966	M+TIP1
0.000407028	M+CWP2
0.0772348	M+SED1

### Sheet: Fitness
Dataset S3. Strain fitness
			fitness relative to DHY213
Chimera	construct architecture	strain ID	YPD					YPD+dox
CCW12	OST1::msGFP::CCW12	RLKY230	0.896445	0.911958	nd	0.904138		0.903866	0.909029	0.901653	0.903053
TIP1	OST1::msGFP::TIP1	RLKY231	0.955177	0.98461	nd	0.973512		0.994429	0.929791	0.95618	0.992187
CWP2	OST1::msGFP::CWP2	RLKY232	0.973773	1.00335	nd	0.972431		0.927084	0.910585	0.925467	0.908702
AGA2	OST1::msGFP::AGA2	RLKY234	0.966314	0.987752	nd	0.987084		0.950166	0.981764	0.976293	0.987115
CIS3	OST1::msGFP::CIS3	RLKY235	0.984887	0.946527	0.992586	1.02104		0.97115	0.973238	0.958597	0.966646
SED1	OST1::msGFP::SED1	RLKY229	0.97682	0.994397	0.918848	1.02669		0.966447	0.946251	0.95715	0.958411
M+AGA2	OST1::MHETase::msGFP::AGA2	RLKY224	0.92544	0.956035	0.914697	1.02881		0.917406	0.936331	0.939065	0.926446
M+CCW12	OST1::MHETase::msGFP::CCW12	RLKY225	0.93997	0.982091	0.96982	1.03414		0.960202	0.964277	0.962369	0.976149
M+CIS3	OST1::MHETase::msGFP::CIS3	RLKY226	0.953425	0.977339	0.977783	1.04894		0.921351	0.939701	0.933331	0.909924
M+TIP1	OST1::MHETase::msGFP::TIP1	RLKY227	0.95662	1.01004	0.979878	1.0367		0.972013	0.96257	0.957413	0.946167
M+CWP2	OST1::MHETase::msGFP::CWP2	RLKY228	0.94306	0.980403	0.993372	1.00964		0.979751	0.901599	0.967276	0.93494
M+SED1	OST1::MHETase::msGFP::SED1	RLKY244	0.981027	1.02526	1.02107	1.02365		0.956711	0.937632	0.962448	0.959732
intra-M	MHETase::msGFP	RLKY245	0.996253	0.996287	0.988051	1.0125		0.930709	0.847233	0.938025	0.890384
secreted-M	OST1::MHETase::msGFP	RLKY247	0.976815	0.965984	0.974108	1.00124		0.920938	0.876832	0.9292	0.893903
t-test p-value (-/+ M)
unpaired, two-tailed
YPD	YPD+dox
0.471466	0.00369043
0.0218634	4.25652e-06
0.907749	0.00134856
0.310159	0.618767
0.930363	0.557812
0.22756	0.689249

### Sheet: Cell surface
Dataset S4. Cell surface fluorescence
				ring coordinates (px)
				intracellular	-9	-8	-7	-6	-5	-4	-3	-2	-1	1	2	3	4
construct shorthand	construct architecture or fluorescent label	strain ID		median GFP fluorescence intensity after background correection and normalization to intracellular intensity
all strains	conA-Alexa594	all strains	average	1	1.49202	1.74907	2.1026	2.56845	3.09891	3.49413	2.86397	1.91778	1.09868	0.643609	0.413628	0.27226	0.186253
			sd	0.385941	0.593806	0.670819	0.770916	0.854973	0.924783	0.939915	0.754921	0.492322	0.275793	0.157704	0.0992294	0.0639569	0.0435551
			n	98	98	98	98	98	98	98	98	98	98	98	98	98	98
display-GFP ctrl	MRH1::GFP	GFP library	average	1	1.32773	1.52349	1.79387	2.0225	2.30076	1.85512	1.22061	0.700296	0.379868	0.199287	0.121062	0.0741087	0.0483807
			sd	0.298281	0.0374077	0.0516492	0.100509	0.243934	0.206805	0.413084	0.217498	0.128762	0.050728	0.0398149	0.018242	0.00996202	0.00360802
			n	4	4	4	4	4	4	4	4	4	4	4	4	4	4
intra-M	MHETase::msGFP	RLKY245	average	1	1.26526	1.25057	1.18466	1.06841	0.887174	0.428037	0.244775	0.12503	0.0610016	0.0321753	0.020999	0.0138459	0.00934814
			sd	0.0906659	0.0951806	0.0961001	0.152363	0.154613	0.164599	0.11523	0.0775642	0.0413392	0.0189954	0.0107218	0.00615289	0.00413845	0.00300957
			n	4	4	4	4	4	4	4	4	4	4	4	4	4	4
intra-GFP ctrl	TIF2::GFP	GFP library	average	1	1.17213	1.12752	1.0595	0.937888	0.777828	0.429885	0.264835	0.165024	0.111317	0.0808774	0.0646032	0.0509801	0.0376701
			sd	0.152636	0.307318	0.321809	0.365012	0.370838	0.30422	0.138272	0.0215884	0.0457368	0.0554797	0.0530627	0.0446623	0.0361854	0.0253653
			n	2	2	2	2	2	2	2	2	2	2	2	2	2	2
intra-GFP ctrl	RRP1A::GFP	GFP library	average	1	1.40228	1.43836	1.3723	1.19007	0.973259	0.502152	0.286779	0.155129	0.075466	0.0434351	0.0286433	0.019968	0.0141246
			sd	0.0147627	0.0324099	0.0874821	0.131417	0.180282	0.168337	0.0571748	0.0453561	0.0159578	0.00919686	0.00600704	0.00550147	0.00522855	0.0046894
			n	2	2	2	2	2	2	2	2	2	2	2	2	2	2
	intracellular fluorescence bleed-through factor (FBi)			1	1.27989	1.27215	1.20549	1.06546	0.87942	0.453358	0.265463	0.148394	0.0825949

### Sheet: Display efficiency
Dataset S5. Display effiency quantification
construct shorthand	construct architecture	strain ID	fraction of total msGFP displayed (-9 --> 0px)							average total molecules/cell		displayed abundance (molecules/cell)							displayed concenntration for 1e8 cell/ml (nM)
intra-M	MHETase::msGFP	RLKY245	0.0728622	0.00666297	0.0413192	0.00189814		0.0602057		178817		13029	1191.46	7388.6	339.42	0	10765.8		2.16357	0.197851	1.22694	0.0563633	0	1.78775
intra-GFP ctrl	TIF2::GFP	GFP library			0.0232934	0.0181758
intra-GFP ctrl	RRP1A::GFP	GFP library	0.0448324	0.0477858	0.101261	0.0482117	0.106351	0.0316376
display-GFP ctrl	MRH1::GFP	GFP library	0.429216	0.394242	0.358184	0.431591
M+AGA2	OST1::MHETase::msGFP::AGA2	RLKY224	0.250038	0.224172	0.251723	0.160451				137169		34297.6	30749.5	34528.7	22009				5.69538	5.10619	5.73375	3.65476
M+CCW12	OST1::MHETase::msGFP::CCW12	RLKY225	0.208343	0.185754	0.135238	0.172969	0.220619	0.212951		97676.4		20350.2	18143.8	13209.5	16895	21549.3	20800.3		3.37931	3.01292	2.19355	2.80554	3.57843	3.45405
M+CIS3	OST1::MHETase::msGFP::CIS3	RLKY226	0.217555	0.191973	0.160592	0.191493	0.140027	0.103776		149520		32528.8	28703.8	24011.8	28632	20936.9	15516.6		5.40166	4.76649	3.98735	4.75457	3.47674	2.57664
M+TIP1	OST1::MHETase::msGFP::TIP1	RLKY227	0.197341	0.162183	0.169825	0.116415	0.160699	0.148139		93369.3		18425.6	15142.9	15856.4	10869.5	15004.3	13831.7		3.05972	2.5146	2.63308	1.80497	2.49158	2.29685
M+CWP2	OST1::MHETase::msGFP::CWP2	RLKY228	0.181629	0.183794	0.16718	0.143726	0.14795	0.127112		111009		20162.4	20402.8	18558.5	15954.9	16423.8	14110.6		3.34812	3.38804	3.08178	2.64943	2.7273	2.34318
M+SED1	OST1::MHETase::msGFP::SED1	RLKY244	0.250224		0.142009	0.153596	0.292814	0.255896		105535		26407.4	0	14987	16209.8	30902.1	27006.1		4.38516		2.48871	2.69177	5.13154	4.48457

### Sheet: MHETase activity
Dataset S6. Michaelis-Menten MHETase activity assays
	Strain ID	RLKY224			RLKY225			RLKY226			RLKY227			RLKY228			RLKY244			RLKY245					RLKY247				E. coli + pColdII-MHETase
	Chimera	M+AGA2			M+CCW12			M+CIS3			M+TIP1			M+CWP2			M+SED1			intra-M					secreted-M				rMHETase
	MpNPT (uM)	A405nm (cm-1)			A405nm (cm-1)			A405nm (cm-1)			A405nm (cm-1)			A405nm (cm-1)			A405nm (cm-1)			A405nm (cm-1)				MpNPT (uM)	A405nm (cm-1)			MpNPT (uM)	A405nm (cm-1)
		rep1	rep2	rep3	rep1	rep2	rep3	rep1	rep2	rep3	rep1	rep2	rep3	rep1	rep2	rep3	rep1	rep2	rep3	rep1	rep2	rep3			rep1	rep2			rep1	rep2
	0.0670241	0.002	0.0055	0.006	0.0045	0.0055	0.007	0.002	0.005	0.0065	0.002	0.005	0.0065	-0.001	0.0025	0.0055	0.0025	0.0035	0.004	-0.003	0.0005	0.007		0.1	0.002			0.1	0.0005	0.003
	0.201072	-0.000833333	0.00291667	0.00241667	0.00466667	0.00291667	0.00391667	0.00116667	0.00241667	0.00341667	0.00166667	0.00541667	0.00441667	0.000666667	0.00441667	0.00641667	0.000666667	0.00141667	0.00391667	-0.00583333	-0.00308333	0.000416667		0.3		0.02		0.3	0.0075	-0.0115
	0.670241	0.0015	0.0055	0.001	0.0105	0.012	0.0065	0.007	0.008	0.0055	0.0095	0.0105	0.0055	0.008	0.0095	0.005	0.0085	0.01	0.0055	-0.0035	-0.001	-0.0025		0.5	0.006			0.5	0.0095	0.0095
	1.34048	0.0045	0.01	0.0085	0.014	0.016	0.017	0.0125	0.0135	0.015	0.014	0.015	0.0165	0.014	0.014	0.016	0.015	0.015	0.0155	-0.0045	-0.0025	0.0025		1	0.041	0.014		1	0.0235	0.0025
	3.35121	0.011	0.015	0.0145	0.0375	0.0385	0.038	0.029	0.0255	0.029	0.0375	0.042	0.036	0.0365	0.04	0.0375	0.0405	0.037	0.0355	-0.0035	-0.0005	0		3	0.044	0.055		3	0.0575	0.067
	6.70241	0.017	0.022	0.0185	0.078	0.08	0.074	0.0435	0.0425	0.0425	0.079	0.073	0.071	0.079	0.078	0.074	0.075	0.0695	0.0655	-0.0025	-0.0005	0		5	0.06	0.074		5	0.0875	0.0895
	13.4048	0.0235	0.029	0.0275	0.1335	0.1385	0.136	0.0595	0.0595	0.058	0.1685	0.1615	0.1655	0.1385	0.1415	0.1475	0.1155	0.112	0.114	-0.0015	0.0055	0.0055		10	0.076	0.084		7.5	0.092	0.1035
	26.8097	0.0275	0.0405	0.034	0.1535	0.17	0.1665	0.069	0.074	0.07	0.2165	0.213	0.223	0.162	0.1735	0.177	0.134	0.137	0.136	-0.0015	0.002	0.002		30	0.081	0.094		10	0.0965	0.106
	40.2145	0.032	0.0485	0.039	0.166	0.1845	0.178	0.0785	0.085	0.083	0.233	0.244	0.2435	0.178	0.202	0.1875	0.1395	0.149	0.1465	-0.004	0.001	0.0015		50				30	0.103	0.114
	53.6193	0.038	0.044	0.047	0.1705	0.192	0.187	0.08	0.094	0.089	0.245	0.242	0.249	0.1835	0.2075	0.202	0.1545	0.16	0.165	-0.002	0.001	0.0035		75				100	0.111	0.116
	67.0241	0.047	0.0505	0.0525	0.1795	0.1995	0.2055	0.093	0.097	0.097	0.255	0.2445	0.263	0.119	0.1595	0.1445	0.1595	0.154	0.163	0.0005	0.002	0.0055		100	0.087	0.15
	134.048	0.0645	0.083	0.085	0.2	0.213	0.2335	0.1175	0.1155	0.126	0.279	0.2855	0.2945	0.2095	0.2265	0.241	0.173	0.177	0.195	0.0035	0.001	0.0075		200
cell concentration (cell.ml-1)		193703760	193703760	193703760	163025820	163025820	163025820	194768640	194768640	194768640	200463660	200463660	200463660	190190700	190190700	190190700	181776060	181776060	181776060	190261170	190261170	190261170			17076000	17076000			na	na
enzyme concentration (nM)																									1.47	1.47			1.9	1.9
reaction time (s)		600	600	600	600	600	600	600	600	600	600	600	600	600	600	600	600	600	600	600	600	600			540	840			420	420
ε pNP (M.cm-1) pH 7.5 (M.cm-1)		14522.3	14522.3	14522.3	14522.3	14522.3	14522.3	14522.3	14522.3	14522.3	14522.3	14522.3	14522.3	14522.3	14522.3	14522.3	14522.3	14522.3	14522.3	14522.3	14522.3	14522.3			14522.3	14522.3			14522.3	14522.3
	MpNPT (uM)	activity pNP nM/s			activity pNP nM/s			activity pNP nM/s			activity pNP nM/s			activity pNP nM/s			activity pNP nM/s			activity pNP nM/s				MpNPT (uM)	activity pNP nM/s			MpNPT (uM)	activity pNP nM/s
	0.0670241	0.229533	0.631215	0.688598	0.516448	0.631215	0.803364	0.229533	0.573832	0.745981	0.229533	0.573832	0.745981	-0.114766	0.286916	0.631215	0.286916	0.401682	0.459065	-0.344299	0.0573832	0.803364		0.1	0.255036			0.1	0.0819759	0.491856
	0.201072	-0.0956386	0.334735	0.277352	0.535576	0.334735	0.449501	0.133894	0.277352	0.392118	0.191277	0.621651	0.506885	0.0765109	0.506885	0.736417	0.0765109	0.162586	0.449501	-0.66947	-0.353863	0.0478193		1	5.22824	1.14766		0.3	1.22964	-1.88545
	0.670241	0.172149	0.631215	0.114766	1.20505	1.3772	0.745981	0.803364	0.918131	0.631215	1.09028	1.20505	0.631215	0.918131	1.09028	0.573832	0.975514	1.14766	0.631215	-0.401682	-0.114766	-0.286916		3		4.50868		0.5	1.55754	1.55754
	1.34048	0.516448	1.14766	0.975514	1.60673	1.83626	1.95103	1.43458	1.54935	1.72149	1.60673	1.72149	1.89364	1.60673	1.60673	1.83626	1.72149	1.72149	1.77888	-0.516448	-0.286916	0.286916		5		6.06622		1	3.85287	0.40988
	3.35121	1.26243	1.72149	1.66411	4.30374	4.4185	4.36112	3.32822	2.92654	3.32822	4.30374	4.82019	4.13159	4.18897	4.59065	4.30374	4.64804	4.24635	4.0742	-0.401682	-0.0573832	0		10	9.69138	6.88598		3	9.42723	10.9848
	6.70241	1.95103	2.52486	2.12318	8.95177	9.18131	8.49271	4.99233	4.87757	4.87757	9.06654	8.37794	8.14841	9.06654	8.95177	8.49271	8.60747	7.97626	7.51719	-0.286916	-0.0573832	0		30		7.70574		5	14.3458	14.6737
	13.4048	2.69701	3.32822	3.15607	15.3213	15.8951	15.6082	6.8286	6.8286	6.65645	19.3381	18.5348	18.9938	15.8951	16.2394	16.928	13.2555	12.8538	13.0834	-0.172149	0.631215	0.631215		100	11.0941	12.2964		7.5	15.0836	16.969
	26.8097	3.15607	4.64804	3.90205	17.6166	19.5103	19.1086	7.91888	8.49271	8.03364	24.8469	24.4452	25.5929	18.5921	19.912	20.3136	15.3787	15.723	15.6082	-0.172149	0.229533	0.229533						10	15.8214	17.3789
	40.2145	3.67252	5.56617	4.47589	19.0512	21.1744	20.4284	9.00916	9.75514	9.5256	26.7406	28.003	27.9456	20.4284	23.1828	21.5187	16.0099	17.1002	16.8133	-0.459065	0.114766	0.172149						30	16.887	18.6905
	53.6193	4.36112	5.04972	5.39402	19.5677	22.0351	21.4613	9.18131	10.788	10.2142	28.1177	27.7734	28.5768	21.0596	23.814	23.1828	17.7314	18.3626	18.9364	-0.229533	0.114766	0.401682						100	18.1987	19.0184
	67.0241	5.39402	5.7957	6.02523	20.6006	22.8959	23.5845	10.6733	11.1323	11.1323	29.2654	28.0604	30.1835	13.6572	18.3052	16.5837	18.3052	17.674	18.7069	0.0573832	0.229533	0.631215
	134.048	7.40243	9.5256	9.75514	22.9533	24.4452	26.7979	13.485	13.2555	14.4606	32.0198	32.7658	33.7987	24.0435	25.9946	27.6587	19.8546	20.3136	22.3794	0.401682	0.114766	0.860747
	MpNPT (uM)	norm [108cell/ml] activity pNP nM/s			norm [108cell/ml] activity pNP nM/s			norm [108cell/ml] activity pNP nM/s			norm [108cell/ml] activity pNP nM/s			norm [108cell/ml] activity pNP nM/s			norm [108cell/ml] activity pNP nM/s			norm [108cell/ml] activity pNP nM/s				MpNPT (uM)	norm [MHETase] s-1			MpNPT (uM)	norm [MHETase] s-1
	0.0670241	0.118497	0.325866	0.35549	0.316789	0.387187	0.492783	0.117849	0.294622	0.383009	0.114501	0.286252	0.372128	-0.0603428	0.150857	0.331885	0.15784	0.220976	0.252544	-0.180961	0.0301602	0.422243		0.1	0.173494			0.1	0.0431452	0.258871
	0.201072	-0.0493736	0.172808	0.143184	0.328522	0.205326	0.275724	0.0687452	0.142401	0.201325	0.0954174	0.310107	0.252856	0.0402285	0.266514	0.387199	0.0420907	0.0894428	0.247283	-0.351869	-0.185988	0.0251335		1	3.55663	0.780723		0.3	0.647178	-0.99234
	0.670241	0.0888725	0.325866	0.0592484	0.739175	0.844772	0.457585	0.412471	0.471395	0.324084	0.543879	0.60113	0.314877	0.482742	0.573256	0.301714	0.536657	0.631361	0.347249	-0.211121	-0.0603204	-0.150801		3		3.06713		0.5	0.819759	0.819759
	1.34048	0.266618	0.592484	0.503611	0.985567	1.12636	1.19676	0.736555	0.79548	0.883866	0.801506	0.858756	0.944632	0.844799	0.844799	0.965484	0.947041	0.947041	0.97861	-0.271442	-0.150801	0.150801		5		4.12668		1	2.02783	0.215726
	3.35121	0.651732	0.888725	0.859101	2.63991	2.71031	2.67511	1.70881	1.50257	1.70881	2.14689	2.40452	2.06102	2.20251	2.41371	2.26285	2.55701	2.33604	2.24133	-0.211121	-0.0301602	0		10	6.59277	4.68434		3	4.9617	5.78146
	6.70241	1.00722	1.30346	1.09609	5.49102	5.63181	5.20942	2.56321	2.50429	2.50429	4.52278	4.17928	4.06478	4.76708	4.70674	4.46536	4.73521	4.38796	4.13541	-0.150801	-0.0301602	0		30		5.242		5	7.55042	7.723
	13.4048	1.39234	1.7182	1.62933	9.39808	9.75007	9.57408	3.506	3.506	3.41762	9.6467	9.24594	9.47495	8.35747	8.5385	8.90056	7.29222	7.07124	7.19752	-0.0904806	0.331762	0.331762		100	7.54699	8.36489		7.5	7.93872	8.93106
	26.8097	1.62933	2.39956	2.01444	10.806	11.9676	11.7212	4.06579	4.36041	4.12471	12.3947	12.1943	12.7668	9.77553	10.4695	10.6807	8.46024	8.64965	8.58651	-0.0904806	0.120641	0.120641						10	8.32703	9.14679
	40.2145	1.89595	2.87355	2.31069	11.686	12.9884	12.5308	4.62557	5.00858	4.89073	13.3394	13.9691	13.9405	10.741	12.1892	11.3143	8.80749	9.40728	9.24944	-0.241282	0.0603204	0.0904806						30	8.88792	9.83711
	53.6193	2.25144	2.60693	2.78467	12.0028	13.5163	13.1644	4.71395	5.5389	5.24427	14.0264	13.8546	14.2554	11.0729	12.5211	12.1892	9.75453	10.1018	10.4175	-0.120641	0.0603204	0.211121						100	9.57824	10.0097
	67.0241	2.78467	2.99204	3.11054	12.6364	14.0443	14.4667	5.47997	5.71567	5.71567	14.5989	13.9977	15.0569	7.18079	9.62467	8.71953	10.0702	9.72296	10.2912	0.0301602	0.120641	0.331762
	134.048	3.82152	4.91761	5.03611	14.0795	14.9947	16.4378	6.92362	6.80577	7.42448	15.9729	16.345	16.8603	12.6418	13.6676	14.5426	10.9225	11.1751	12.3115	0.211121	0.0603204	0.452403

### Sheet: MHETase-Tip1
Dataset S7. Michaelis-Menten MHETase-Tip1 activity assays
	strain ID		RLKY227
	shorthand		M+TIP1
	MpNPT (uM)	2022-03-31	2022-07-07						2022-07-12
		rep1	rep1	rep2	rep3	rep4	rep5	rep6	rep7	rep8	rep9	rep10
	0.0670241	0.0045	-0.0005	-0.0085	0.0075	-0.0075	0.0035	-0.0105	-0.0149167	-0.0149167	-0.0139167	-0.0139167
	0.201072	0.00383333	-0.00781818	-0.00781818	-0.0148182	-0.0168182	0.00918182	-0.0108182	-0.00845455	-0.0154545	-0.0124545	-0.0114545
	0.670241	0.0085	0.0126	-0.0104	-0.0014	-0.0124	-0.0024	-0.0094	-0.0125	-0.0085	-0.0055	0.0015
	1.34048	0.0151667	0.00955	-0.00445	0.00455	-0.00845	0.00655	-0.00145	-0.00369167	-0.00269167	0.00130833	-0.000691667
	3.35121	0.0385	0.0517222	0.0177222	0.0397222	0.0157222	0.0367222	0.0107222	0.0220093	0.0270093	0.0250093	0.0260093
	6.70241	0.0743333	0.0460625	0.0450625	0.0350625	0.0200625	0.0300625	0.0280625	0.0445104	0.0555104	0.0605104	0.0495104
	13.4048	0.165167	0.0540714	0.0360714	0.0470714	0.0510714	0.0410714	0.0550714	0.0657262	0.0807262	0.0767262	0.0737262
	26.8097	0.2175	0.0749167	0.0489167	0.0759167	0.0599167	0.0539167	0.0569167	0.0748472	0.0958472	0.0988472	0.0828472
	40.2145	0.240167	0.0717	0.0587	0.1067	0.0577	0.0737	0.0827	0.0852167	0.102217	0.100217	0.0952167
	53.6193	0.245333	0.099375	0.069375	0.082375	0.093375	0.080375	0.061375	0.0900208	0.120021	0.0990208	0.0900208
	67.0241	0.254167	0.0751667	0.0821667	0.0931667	0.0721667	0.0651667	0.0721667	0.0993611	0.129361	0.117361	0.100361
	134.048	0.286333	0.10775	0.10075	0.10375	0.08375	0.07175	0.10875	0.123042	0.152042	0.152042	0.123042
cell concentration (cell.ml-1)		200463660	66315600	67021200	71064000	64965600	68526000	72446400	86536800	98582400	96627600	84711600
reaction time (s)		600	600	600	600	600	600	600	600	600	600	600
ε pNP (M.cm-1) pH 7.5 (M.cm-1)		14522.3	14522.3	14522.3	14522.3	14522.3	14522.3	14522.3	14522.3	14522.3	14522.3	14522.3
	MpNPT (uM)	activity pNP nM/s
	0.0670241	0.516448	-0.0573832	-0.975514	0.860747	-0.860747	0.401682	-1.20505	-1.71193	-1.71193	-1.59716	-1.59716
	0.201072	0.439938	-0.897264	-0.897264	-1.70063	-1.93016	1.05376	-1.24156	-0.970297	-1.77366	-1.42936	-1.3146
	0.670241	0.975514	1.44606	-1.19357	-0.160673	-1.4231	-0.275439	-1.0788	-1.43458	-0.975514	-0.631215	0.172149
	1.34048	1.74062	1.09602	-0.51071	0.522187	-0.969775	0.751719	-0.166411	-0.423679	-0.308913	0.150153	-0.07938
	3.35121	4.4185	5.93597	2.03391	4.55877	1.80438	4.21447	1.23055	2.52592	3.09975	2.87022	2.98499
	6.70241	8.53096	5.28642	5.17166	4.02399	2.3025	3.45016	3.22063	5.1083	6.37073	6.94456	5.68213
	13.4048	18.9556	6.20558	4.13978	5.40221	5.86128	4.71362	6.32034	7.54315	9.26465	8.80558	8.46128
	26.8097	24.9617	8.59791	5.61399	8.71268	6.87641	6.18782	6.53212	8.58994	11	11.3443	9.50807
	40.2145	27.563	8.22874	6.73678	12.2456	6.62202	8.45828	9.49117	9.78	11.731	11.5015	10.9277
	53.6193	28.156	11.4049	7.96191	9.45388	10.7163	9.22434	7.04378	10.3314	13.7743	11.3643	10.3314
	67.0241	29.1698	8.6266	9.42997	10.6924	8.2823	7.47894	8.2823	11.4033	14.8463	13.4691	11.5181
	134.048	32.8614	12.3661	11.5627	11.907	9.61168	8.23448	12.4808	14.121	17.4493	17.4493	14.121
	MpNPT (uM)	norm [108cell/ml] activity pNP nM/s
	0.0670241	0.257627	-0.0865304	-1.45553	1.21123	-1.32493	0.586175	-1.66336	-1.97827	-1.73655	-1.65291	-1.88541
	0.201072	0.21946	-1.35302	-1.33878	-2.39309	-2.97105	1.53776	-1.71377	-1.12125	-1.79917	-1.47925	-1.55185
	0.670241	0.486629	2.18057	-1.78088	-0.226096	-2.19055	-0.401948	-1.48911	-1.65777	-0.989541	-0.653245	0.203218
	1.34048	0.868298	1.65273	-0.762013	0.734812	-1.49275	1.09698	-0.229702	-0.489594	-0.313355	0.155393	-0.0937062
	3.35121	2.20414	8.95109	3.03473	6.41502	2.77744	6.15018	1.69857	2.9189	3.14433	2.97039	3.5237
	6.70241	4.25562	7.97161	7.71645	5.66249	3.54418	5.03482	4.44553	5.90303	6.46234	7.18693	6.70762
	13.4048	9.45586	9.35765	6.17683	7.6019	9.02213	6.87858	8.72417	8.7167	9.39787	9.11291	9.98834
	26.8097	12.452	12.9651	8.37643	12.2603	10.5847	9.02988	9.01648	9.92634	11.1582	11.7403	11.224
	40.2145	13.7496	12.4085	10.0517	17.2317	10.1931	12.3432	13.101	11.3016	11.8997	11.9029	12.8998
	53.6193	14.0454	17.1979	11.8797	13.3033	16.4954	13.4611	9.72275	11.9387	13.9724	11.7609	12.1959
	67.0241	14.5512	13.0084	14.0701	15.0461	12.7488	10.914	11.4323	13.1774	15.0598	13.9392	13.5968
	134.048	16.3927	18.6473	17.2523	16.7553	14.795	12.0166	17.2277	16.318	17.7002	18.0583	16.6695

### Sheet: pH
Dataset S8. MHETase activity at different pH
					A405nm (cm-1)
					pH 7.5			pH 8.5			pH 9.5			pH 10.5
Chimera	construct architecture	strain ID	cells per ml		rep1	rep2	rep3	rep1	rep2	rep3	rep1	rep2	rep3	rep1	rep2	rep3
M+AGA2	OST1::MHETase::msGFP::AGA2	RLKY224	193703760		0.0255	0.023	0.0205	0.022	0.026	0.024	0.01	0.0075	0.013	-0.0215	0.055	0.008
M+CCW12	OST1::MHETase::msGFP::CCW12	RLKY225	163025820		0.0885	0.0865	0.0905	0.0995	0.098	0.092	0.056	0.054	0.0715	0.03	0.046	0.005
M+CIS3	OST1::MHETase::msGFP::CIS3	RLKY226	194768640		0.0595	0.052	0.0525	0.057	0.0575	0.0575	0.0305	0.0325	0.043	0.027	0.035	0.0305
M+TIP1	OST1::MHETase::msGFP::TIP1	RLKY227	200463660		0.144	0.1395	0.1395	0.157	0.1515	0.1465	0.0915	0.0925	0.0995	0.08	0.0635	0.0375
M+CWP2	OST1::MHETase::msGFP::CWP2	RLKY228	190190700		0.08	0.0845	0.084	0.09	0.0965	0.092	0.0575	0.057	0.064	0.0565	0.0825	0.0105
M+SED1	OST1::MHETase::msGFP::SED1	RLKY244	181776060		0.0785	0.0805	0.08	0.0955	0.0955	0.088	0.057	0.0575	0.0635	0.055	0.053	0.0675
intra-M	MHETase::msGFP	RLKY245	190261170		0.0015	0.008	0.002	0.006	0.007	0.0015	0.002	0.002	0.0065	0.0495	0.0085	0.0035
	reaction time (s)				600	600	600	600	600	600	600	600	600	600	600	600
	ε pNP (M.cm-1)				14522.3	14522.3	14522.3	18156.3	18156.3	18156.3	18511.8	18511.8	18511.8	18533.7	18533.7	18533.7
					activity pNP nM/s
M+AGA2	OST1::MHETase::msGFP::AGA2	RLKY224	193703760		2.92654	2.63963	2.35271	2.0195	2.38668	2.20309	0.900325	0.675244	1.17042	-1.93341	4.94593	0.719408
M+CCW12	OST1::MHETase::msGFP::CCW12	RLKY225	163025820		10.1568	9.92729	10.3864	9.13363	8.99594	8.44517	5.04182	4.86176	6.43733	2.69778	4.1366	0.44963
M+CIS3	OST1::MHETase::msGFP::CIS3	RLKY226	194768640		6.8286	5.96785	6.02523	5.23233	5.27823	5.27823	2.74599	2.92606	3.8714	2.428	3.14741	2.74274
M+TIP1	OST1::MHETase::msGFP::TIP1	RLKY227	200463660		16.5263	16.0099	16.0099	14.4119	13.907	13.448	8.23798	8.32801	8.95824	7.19408	5.7103	3.37223
M+CWP2	OST1::MHETase::msGFP::CWP2	RLKY228	190190700		9.18131	9.69775	9.64037	8.26158	8.85824	8.44517	5.17687	5.13185	5.76208	5.08082	7.4189	0.944224
M+SED1	OST1::MHETase::msGFP::SED1	RLKY244	181776060		9.00916	9.23869	9.18131	8.76645	8.76645	8.07798	5.13185	5.17687	5.71707	4.94593	4.76608	6.07001
intra-M	MHETase::msGFP	RLKY245	190261170		0.172149	0.918131	0.229533	0.550772	0.642567	0.137693	0.180065	0.180065	0.585211	4.45134	0.764371	0.314741
					norm [108cell/ml] activity pNP nM/s
M+AGA2	OST1::MHETase::msGFP::AGA2	RLKY224	193703760		1.51083	1.36271	1.21459	1.04257	1.23213	1.13735	0.464795	0.348596	0.604233	-0.998127	2.55335	0.371396
M+CCW12	OST1::MHETase::msGFP::CCW12	RLKY225	163025820		6.23019	6.0894	6.37099	5.60257	5.51811	5.18026	3.09265	2.9822	3.94865	1.65482	2.53739	0.275803
M+CIS3	OST1::MHETase::msGFP::CIS3	RLKY226	194768640		3.506	3.06407	3.09353	2.68643	2.71	2.71	1.40987	1.50232	1.98769	1.24661	1.61597	1.40821
M+TIP1	OST1::MHETase::msGFP::TIP1	RLKY227	200463660		8.24406	7.98644	7.98644	7.18926	6.93741	6.70845	4.10946	4.15437	4.46876	3.58872	2.84855	1.68221
M+CWP2	OST1::MHETase::msGFP::CWP2	RLKY228	190190700		4.82742	5.09896	5.06879	4.34384	4.65756	4.44037	2.72194	2.69827	3.02963	2.67144	3.90077	0.496462
M+SED1	OST1::MHETase::msGFP::SED1	RLKY244	181776060		4.95618	5.08246	5.05089	4.82266	4.82266	4.44392	2.82317	2.84794	3.14511	2.72089	2.62195	3.33928
intra-M	MHETase::msGFP	RLKY245	190261170		0.0904806	0.482563	0.120641	0.289482	0.337729	0.0723705	0.094641	0.094641	0.307583	2.33959	0.401749	0.165426

### Sheet: Temperature
Dataset S9. MHETase activity at different temperatures
					A405nm (cm-1)
					24C							35C			45C			55C
Chimera	construct architecture	strain ID	cells per ml		rep1	rep2	rep3	rep4	rep5	rep6	rep7	rep1	rep2	rep3	rep1	rep2	rep3	rep1	rep2	rep3
M+AGA2	OST1::MHETase::msGFP::AGA2	RLKY224			0.0253333	0.0233333	0.0263333	0.032	0.04	0.07	0.037	0.044	0.046	nd	0.124333	0.113333	0.148333	0.073	0.078	0.076
M+CCW12	OST1::MHETase::msGFP::CCW12	RLKY225			0.0853333	0.0863333	0.0843333	0.114	0.107	0.098	0.095	0.143	0.144	nd	0.212333	0.240333	0.265333	0.135	0.125	0.122
M+CIS3	OST1::MHETase::msGFP::CIS3	RLKY226			0.0373333	0.0383333	0.0383333	0.083	0.083	0.08	0.055	0.087	0.074	nd	0.149333	0.160333	0.211333	0.101	0.102	0.103
M+TIP1	OST1::MHETase::msGFP::TIP1	RLKY227			0.0883333	0.106333	0.0973333	0.133	0.109	0.126	0.113	0.167	0.158	nd	0.233333	0.269333	0.281333	0.155	0.154	0.141
M+CWP2	OST1::MHETase::msGFP::CWP2	RLKY228			0.0963333	0.0963333	0.0903333	0.136	0.109	0.112	0.114	0.162	0.163	nd	0.232333	0.250333	0.255333	0.148	0.145	0.132
M+SED1	OST1::MHETase::msGFP::SED1	RLKY244			0.0683333	0.0733333	0.0733333	0.087	0.066	0.076	0.095	0.125	0.124	nd	0.215333	0.218333	0.220333	0.122	0.128	0.111
intra-M	MHETase::msGFP	RLKY245			0.00133333	0.00433333	-0.000666667	0.029	0.027		0.001	0	-0.001	nd	0.00933333	0.0283333	0.0253333	0.029	0.029	0.025
	reaction time (s)				600	600	600	600	600	600	600	600	600	600	600	600	600	600	600	600
	ε pNP (M.cm-1) pH 7.5 (M.cm-1)				14522.3	14522.3	14522.3	14522.3	14522.3	14522.3	14522.3	14522.3	14522.3	14522.3	14522.3	14522.3	14522.3	14522.3	14522.3	14522.3
			cell/ml		activity pNP nM/s
M+AGA2	OST1::MHETase::msGFP::AGA2	RLKY224	83404800		2.90741	2.67788	3.02218	3.67252	4.59065	8.03364	4.24635	5.04972	5.27925	nd	14.2693	13.0068	17.0237	8.37794	8.95177	8.72224
M+CCW12	OST1::MHETase::msGFP::CCW12	RLKY225	93517200		9.79339	9.90816	9.67863	13.0834	12.28	11.2471	10.9028	16.4116	16.5263	nd	24.3687	27.5822	30.4513	15.4935	14.3458	14.0015
M+CIS3	OST1::MHETase::msGFP::CIS3	RLKY226	100540800		4.28461	4.39938	4.39938	9.5256	9.5256	9.18131	6.31215	9.98467	8.49271	nd	17.1384	18.4009	24.2539	11.5914	11.7062	11.8209
M+TIP1	OST1::MHETase::msGFP::TIP1	RLKY227	84650400		10.1377	12.2035	11.1706	15.2639	12.5095	14.4606	12.9686	19.166	18.1331	nd	26.7788	30.9104	32.2876	17.7888	17.674	16.1821
M+CWP2	OST1::MHETase::msGFP::CWP2	RLKY228	87930000		11.0558	11.0558	10.3672	15.6082	12.5095	12.8538	13.0834	18.5921	18.7069	nd	26.664	28.7298	29.3037	16.9854	16.6411	15.1492
M+SED1	OST1::MHETase::msGFP::SED1	RLKY244	92437200		7.84236	8.4162	8.4162	9.98467	7.57458	8.72224	10.9028	14.3458	14.231	nd	24.713	25.0573	25.2868	14.0015	14.6901	12.7391
intra-M	MHETase::msGFP	RLKY245	83091600		0.153022	0.497321	-0.0765109	3.32822	3.09869	0	0.114766	0	-0.114766	nd	1.07115	3.25171	2.90741	3.32822	3.32822	2.86916
			cell/ml		norm [108cell/ml] activity pNP nM/s
M+AGA2	OST1::MHETase::msGFP::AGA2	RLKY224	83404800		3.48591	3.2107	3.62351	4.40325	5.50406	9.63211	5.09126	6.05447	6.32967	nd	17.1085	15.5948	20.4109	10.0449	10.7329	10.4577
M+CCW12	OST1::MHETase::msGFP::CCW12	RLKY225	93517200		10.4723	10.595	10.3496	13.9903	13.1313	12.0268	11.6586	17.5493	17.672	nd	26.058	29.4942	32.5623	16.5675	15.3403	14.9721
M+CIS3	OST1::MHETase::msGFP::CIS3	RLKY226	100540800		4.26156	4.37571	4.37571	9.47437	9.47437	9.13192	6.27819	9.93096	8.44703	nd	17.0463	18.3019	24.1235	11.529	11.6432	11.7573
M+TIP1	OST1::MHETase::msGFP::TIP1	RLKY227	84650400		11.976	14.4163	13.1961	18.0317	14.7779	17.0827	15.3202	22.6413	21.4211	nd	31.6346	36.5154	38.1423	21.0144	20.8788	19.1163
M+CWP2	OST1::MHETase::msGFP::CWP2	RLKY228	87930000		12.5734	12.5734	11.7903	17.7507	14.2267	14.6182	14.8793	21.1443	21.2748	nd	30.3242	32.6735	33.3261	19.317	18.9254	17.2287
M+SED1	OST1::MHETase::msGFP::SED1	RLKY244	92437200		8.48399	9.10477	9.10477	10.8016	8.19429	9.43585	11.7948	15.5195	15.3953	nd	26.7349	27.1074	27.3557	15.147	15.892	13.7813
intra-M	MHETase::msGFP	RLKY245	83091600		0.18416	0.598521	-0.0920802	4.00549	3.72925	0	0.13812	0	-0.13812	nd	1.28912	3.91341	3.49905	4.00549	4.00549	3.45301
					24C			35C			45C			55C
Chimera	construct architecture				rep1	rep2	rep3	rep1	rep2	rep3	rep2
rMHETase	E. coli + pColdII-MHETase				0.134333	0.142333	0.145333	0.308667		0.324667	0.445	0.386	0.412	0.283333	0.340333	0.286333
	reaction time (s)				600	600	600	600	600	600	600	600	600	600	600	600
	ε pNP (M.cm-1) pH 7.5 (M.cm-1)				14522.3	14522.3	14522.3	14522.3	14522.3	14522.3	14522.3	14522.3	14522.3	14522.3	14522.3	14522.3
					MHETase activity pNP nM/s
					15.4169	16.3351	16.6794	35.4245		37.2608	51.071	44.2998	47.2837	32.5171	39.0588	32.8614
	MHETase (nM)		2
					MHETase activity pNP nM/s for 1 nM MHETase
					7.70847	8.16754	8.33969	17.7123		18.6304	25.5355	22.1499	23.6419	16.2586	19.5294	16.4307

### Sheet: Stability
Dataset S10. MHETase activity at different times
					A405nm (cm-1)
				0 day					4 days						12 days
																unnwashed cell suspension			washed cell pellet			supernatant
Chimera	Construct architecture	Strain ID		cell.ml-1	rep1	rep2	rep3		cell.ml-1	rep1	rep2	rep3			cell.ml-1	rep1	rep2	rep3	rep1	rep2	rep3	rep1	rep2	rep3
M+AGA2	OST1::MHETase::msGFP::AGA2	RLKY224		193703760	0.0255	0.023	0.0205		92692800	0.11525	0.10625	0.10925	0.10125		27691200	0.160167	0.161167	0.160667	0.0356667	0.0366667	0.0431667	0.120833	0.121333	0.120833
M+CCW12	OST1::MHETase::msGFP::CCW12	RLKY225		163025820	0.0885	0.0865	0.0905		90507600	0.21475	0.21875	0.21325	0.21325		24040800	0.238667	0.244167	0.248167	0.0486667	0.0531667	0.0561667	0.193833	0.195333	0.197333
M+CIS3	OST1::MHETase::msGFP::CIS3	RLKY226		194768640	0.0595	0.052	0.0525		100533600	0.14675	0.14375	0.14425	0.14225		24307200	0.197667	0.204667	0.213167	0.0666667	0.0641667	0.0726667	0.139333	0.142833	0.145333
M+TIP1	OST1::MHETase::msGFP::TIP1	RLKY227		200463660	0.144	0.1395	0.1395		105379200	0.24925	0.24975	0.25225	0.24475		31244400	0.322167	0.325667	0.328667	0.0571667	0.0561667	0.0641667	0.226333	0.229333	0.233833
M+CWP2	OST1::MHETase::msGFP::CWP2	RLKY228		190190700	0.08	0.0845	0.084		73972800	0.22025	0.22675	0.22075	0.21325		23558400	0.267667	0.273167	0.275167	0.0461667	0.0466667	0.0471667	0.272833	0.285333	0.280333
M+SED1	OST1::MHETase::msGFP::SED1	RLKY244		181776060	0.0785	0.0805	0.08		89618400	0.21575	0.22375	0.21675	0.21075		30384000	0.255667	0.262667	0.264167	0.0701667	0.0686667		0.201833	0.194833	0.206333
intra-M	MHETase::msGFP	RLKY245		190261170	0.0015	0.008	0.002		111960000	0.02625	0.01725	0.01625	0.02125		40377600	0.0351667	0.0356667	0.0346667	-0.00133333	-0.000333333	0.00566667	0.0328333	0.0353333	0.0368333
	reaction time (s)				600	600	600			600	600	600	600			600	600	600	600	600	600	600	600	600
	ε pNP (M.cm-1) pH 7.5 (M.cm-1)				14522.3	14522.3	14522.3			14522.3	14522.3	14522.3	14522.3			14522.3	14522.3	14522.3	14522.3	14522.3	14522.3	14522.3	14522.3	14522.3
Biological replicate 1				activity pNP nM/s
				cell/ml	rep1	rep2	rep3		cell/ml	rep1	rep2	rep3			cell/ml	rep1	rep2	rep3	rep1	rep2	rep3	rep1	rep2	rep3
M+AGA2	OST1::MHETase::msGFP::AGA2	RLKY224		193703760	2.92654	2.63963	2.35271		92692800	13.2268	12.1939	12.5382	11.6201		27691200	18.3817	18.4965	18.4391	4.09333	4.2081	4.95408	13.8676	13.925	13.8676
M+CCW12	OST1::MHETase::msGFP::CCW12	RLKY225		163025820	10.1568	9.92729	10.3864		90507600	24.6461	25.1051	24.4739	24.4739		24040800	27.3909	28.0221	28.4812	5.58529	6.10174	6.44604	22.2455	22.4177	22.6472
M+CIS3	OST1::MHETase::msGFP::CIS3	RLKY226		194768640	6.8286	5.96785	6.02523		100533600	16.842	16.4977	16.555	16.3255		24307200	22.6855	23.4888	24.4644	7.65109	7.36417	8.33969	15.9908	16.3925	16.6794
M+TIP1	OST1::MHETase::msGFP::TIP1	RLKY227		200463660	16.5263	16.0099	16.0099		105379200	28.6055	28.6629	28.9498	28.0891		31244400	36.9739	37.3756	37.7199	6.56081	6.44604	7.36417	25.9754	26.3197	26.8362
M+CWP2	OST1::MHETase::msGFP::CWP2	RLKY228		190190700	9.18131	9.69775	9.64037		73972800	25.2773	26.0233	25.3347	24.4739		23558400	30.7191	31.3503	31.5799	5.29838	5.35576	5.41314	31.3121	32.7467	32.1728
M+SED1	OST1::MHETase::msGFP::SED1	RLKY244		181776060	9.00916	9.23869	9.18131		89618400	24.7608	25.679	24.8756	24.187		30384000	29.3419	30.1453	30.3174	8.05277	7.88062		23.1637	22.3603	23.6801
intra-M	MHETase::msGFP	RLKY245		190261170	0.172149	0.918131	0.229533		111960000	3.01262	1.97972	1.86495	2.43878		40377600	4.03595	4.09333	3.97857	-0.153022	-0.0382554	0.650342	3.76816	4.05508	4.22723
				norm [108cell/ml] activity pNP nM/s at d0
				cell/ml	rep1	rep2	rep3			rep1	rep2	rep3				rep1	rep2	rep3	rep1	rep2	rep3	rep1	rep2	rep3
M+AGA2	OST1::MHETase::msGFP::AGA2	RLKY224		193703760	1.51083	1.36271	1.21459			6.82837	6.29514	6.47288	5.9989			9.48961	9.54886	9.51924	2.11319	2.17244	2.55755	7.15918	7.1888	7.15918
M+CCW12	OST1::MHETase::msGFP::CCW12	RLKY225		163025820	6.23019	6.0894	6.37099			15.1179	15.3995	15.0123	15.0123			16.8016	17.1888	17.4703	3.42602	3.74281	3.954	13.6454	13.751	13.8918
M+CIS3	OST1::MHETase::msGFP::CIS3	RLKY226		194768640	3.506	3.06407	3.09353			8.64716	8.47039	8.49985	8.382			11.6474	12.0599	12.5607	3.9283	3.78098	4.28184	8.21014	8.41637	8.56368
M+TIP1	OST1::MHETase::msGFP::TIP1	RLKY227		200463660	8.24406	7.98644	7.98644			14.2697	14.2983	14.4414	14.012			18.4442	18.6446	18.8163	3.27282	3.21557	3.67357	12.9577	13.1294	13.3871
M+CWP2	OST1::MHETase::msGFP::CWP2	RLKY228		190190700	4.82742	5.09896	5.06879			13.2905	13.6827	13.3207	12.8681			16.1517	16.4836	16.6043	2.78582	2.816	2.84617	16.4635	17.2178	16.9161
M+SED1	OST1::MHETase::msGFP::SED1	RLKY244		181776060	4.95618	5.08246	5.05089			13.6216	14.1267	13.6847	13.3059			16.1418	16.5837	16.6785	4.43005	4.33535		12.743	12.301	13.0271
intra-M	MHETase::msGFP	RLKY245		190261170	0.0904806	0.482563	0.120641			1.58341	1.04053	0.980207	1.28181			2.12127	2.15143	2.09111	-0.0804272	-0.0201068	0.341816	1.98052	2.13132	2.2218
					fresh enzyme (thawed on d4)				4 days
shorthand	construct architecture	strain ID			rep1	rep2			rep1	rep2
rMHETase	E. coli + pColdII-MHETase				0.309	0.242			0.005	-0.001
	reaction time (s)				600	600			600	600
	ε pNP (M.cm-1) pH 7.5 (M.cm-1)				14522.3	14522.3			14522.3	14522.3
					MHETase activity pNP nM/s				MHETase activity pNP nM/s
					35.4628	27.7734			0.573832	-0.114766
	MHETase (nM)	2
					turnover (s-1)				turnover (s-1)
					17.7314	13.8867			0.286916	-0.0573832
